# *Zbtb16* regulates social cognitive behaviors and neocortical development

**DOI:** 10.1101/2020.08.09.233270

**Authors:** Noriyoshi Usui, Stefano Berto, Ami Konishi, Makoto Kondo, Genevieve Konopka, Hideo Matsuzaki, Shoichi Shimada

**Affiliations:** Department of Neuroscience and Cell Biology, Graduate School of Medicine, Osaka University, Osaka 565-0871, Japan; Center for Medical Research and Education, Graduate School of Medicine, Osaka University, Osaka 565-0871, Japan; Global Center for Medical Engineering and Informatics, Osaka University, Osaka, 565-0871, Japan; Addiction Research Unit, Osaka Psychiatric Research Center, Osaka Psychiatric Medical Center, Osaka 541-8567, Japan; Department of Neuroscience, University of Texas Southwestern Medical Center, Dallas, TX 75390, USA; Department of Child Development, United Graduate School of Child Development, Osaka University, Osaka 565-0871, Japan; Division of Development of Mental Functions, Research Center for Child Mental Development, University of Fukui, Fukui 910-1193, Japan; Life Science Innovation Center, University of Fukui, Fukui, 910-1193, Japan

## Abstract

Recent genetic studies have underscored the pleiotropic effects of single genes to multiple cognitive disorders. Mutations of *ZBTB16* are associated with autism spectrum disorder (ASD) and schizophrenia (SCZ), but how the function of ZBTB16 is related to ASD or SCZ remains unknown. Here we show the deletion of *Zbtb16* in mice leads to both ASD- and SCZ-like behaviors such as social impairment, repetitive behaviors, risk-taking behaviors, and cognitive impairment. To elucidate the mechanism underlying the behavioral phenotypes, we carried out histological studies and observed impairments in thinning of neocortical layer 6 (L6) and a reduction of TBR1+ neurons in the prefrontal cortex (PFC) of *Zbtb16* KO mice. Furthermore, we found increased dendritic spines and microglia as well as developmental defects in oligodendrocytes and neocortical myelination in the PFC of *Zbtb16* KO mice. Using a genomics approach, we identified the *Zbtb16*-transcriptome that includes genes involved in both ASD and SCZ pathophysiology and neocortical maturation such as neurogenesis and myelination. Co-expression networks further identified *Zbtb16*-correlated modules that are unique to ASD or SCZ respectively. Our study provides insight into the differential role of *ZBTB16* in ASD and SCZ.
