## Supplementary Table3 for "*Zbtb16* regulates social cognitive behaviors and neocortical development"

### Sheet: MAGMA stats
Modules	BETA	BETA_STD	SE	FDR	Sample
brown	-0.027998	-0.0035414	0.048547	0.71793	ADHD_2017
lightyellow	0.11699	0.011638	0.064596	0.035069	ADHD_2017
royalblue	-0.014159	-0.0013664	0.061485	0.59106	ADHD_2017
brown	0.016376	0.0020575	0.048346	0.36741	ALZ_2019
lightyellow	-0.030395	-0.0029837	0.063609	0.68362	ALZ_2019
royalblue	-0.067258	-0.0064776	0.061617	0.86248	ALZ_2019
brown	0.028747	0.0036252	0.04765	0.27317	ASD_2017
lightyellow	-0.043259	-0.0042694	0.062776	0.75461	ASD_2017
royalblue	-0.022892	-0.0022104	0.061275	0.64564	ASD_2017
brown	0.022901	0.0028837	0.049753	0.32265	BIP_2018
lightyellow	0.13791	0.01359	0.067205	0.020091	BIP_2018
royalblue	0.14207	0.013735	0.064923	0.014334	BIP_2018
brown	0.052528	0.0066548	0.050454	0.14892	EPILEPSY_2018
lightyellow	-0.040529	-0.0041774	0.066679	0.72834	EPILEPSY_2018
royalblue	0.13009	0.012847	0.065914	0.024217	EPILEPSY_2018
brown	-0.037586	-0.0047201	0.046382	0.79113	MDD_2018
lightyellow	-0.026613	-0.0026112	0.062988	0.66367	MDD_2018
royalblue	0.048989	0.0047157	0.061627	0.21334	MDD_2018
brown	0.07236	0.0092027	0.06029	0.11504	SZ_2018
lightyellow	0.0058399	0.00058005	0.082566	0.47181	SZ_2018
royalblue	0.016111	0.0015563	0.078961	0.41916	SZ_2018
brown	0.029093	0.0036614	0.062254	0.32014	CognFun
lightyellow	0.17073	0.016788	0.079706	0.016102	CognFun
royalblue	0.071802	0.0069268	0.081081	0.18794	CognFun
brown	0.13449	0.016975	0.069851	0.027101	EduAtt
lightyellow	0.2628	0.025918	0.09483	0.0027948	EduAtt
royalblue	0.045894	0.0044405	0.094126	0.31293	EduAtt
brown	0.061018	0.0077078	0.061082	0.15892	Intelligence
lightyellow	0.18805	0.018561	0.080848	0.010015	Intelligence
royalblue	0.094666	0.0091155	0.079224	0.11607	Intelligence
brown	0.13105	0.016463	0.061153	0.016063	BMI
lightyellow	0.091852	0.0090156	0.081007	0.12843	BMI
royalblue	0.13647	0.013142	0.081924	0.047884	BMI
brown	0.012231	0.0015437	0.048143	0.39973	CAD
lightyellow	0.094804	0.0095566	0.062697	0.065264	CAD
royalblue	-0.019911	-0.0019685	0.062072	0.62581	CAD
brown	0.042009	0.0052978	0.048087	0.19117	OSTEO
lightyellow	-0.024496	-0.0024699	0.062336	0.65282	OSTEO
royalblue	0.0022979	0.00022662	0.061908	0.4852	OSTEO
